# Iterative structural homology search identifies new substrates of the protein *O*-fucosyltransferases POFUT3 and POFUT4

**DOI:** 10.64898/2026.05.13.724420

**Authors:** Benjamin Eberand, Huilin Hao, Michelle Cielesh, Kiran Muthukrishnan, Lucas Kambanis, Anthony Ayoub, Yvonne Kong, Jemma Fenwick, Leonie Heilbronn, Richard J. Payne, Freda H Passam, Robert S. Haltiwanger, Mark Larance

## Abstract

*O*-fucosylation plays an essential role in controlling protein folding, secretion and protein-protein interactions within the extracellular space. Recently, we identified a new form of protein *O*-fucosylation occurring on the N-terminal Elastin Microfibril Interaction (EMI) domain of several secreted proteins, mediated by two previously uncharacterized protein *O*-fucosyltransferases, POFUT3 (FUT10) and POFUT4 (FUT11). As all POFUT enzymes (POFUT1-4) are highly specific for the three-dimensional (3D) structure of their substrate protein domains, we postulated that structural homologues of these domains in other proteins may also be *O*-fucosylated. Here, we employed iterative protein structural homology searches as a novel strategy for identifying EMI-like domains that may serve as potential substrates for POFUT3/4. We discovered that microfibrillar-associated protein 2 and 5 (MFAP2/MFAP5) contain EMI-like domains and are *O*-fucosylated at high stoichiometry in human tissues. Unexpectedly, we showed that only POFUT3 is both necessary and sufficient for MFAP2/MFAP5 *O*-fucosylation, despite POFUT4 also having strong protein-protein interactions with MFAP2/MFAP5. Finally, we determined that *O*-fucosylation of MFAP2/MFAP5 is required for their efficient secretion, similar to other EMI domain-containing proteins. Together, these data demonstrate the power of sensitive structural homology analysis in identifying new enzyme-substrate relationships and protein-protein interactions.
