## Supplementary Table 1 for "Iterative structural homology search identifies new substrates of the protein *O*-fucosyltransferases POFUT3 and POFUT4"

### Sheet: Supplementary_Table_1
Bait	Target	Prey	Description	Scientific Name	Prob.	Seq. Id.	E-Value
MMRN1	AF-B0QYK3-F1-model_v4	EMID1	EMI domain-containing protein 1	Homo sapiens	0.98	24.5	1.12
MMRN1	AF-Q9Y6C2-F1-model_v4	EMILIN1	EMILIN-1	Homo sapiens	0.94	28.5	2.22
MMRN1	AF-B4DEW5-F1-model_v4	MMRN2	cDNA FLJ54049, highly similar to Multimerin-2	Homo sapiens	0.89	24.2	2.59
MMRN1	AF-Q9H8L6-F1-model_v4	MMRN2	Multimerin-2	Homo sapiens	0.87	22.7	2.4
MMRN1	AF-Q9BXX0-F1-model_v4	EMILIN2	EMILIN-2	Homo sapiens	0.87	25	3.52
MMRN1	AF-Q99944-F1-model_v4	EGFL8	Epidermal growth factor-like protein 8	Homo sapiens	0.69	14.2	3.02
MMRN1	AF-Q9UHF1-F1-model_v4	EGFL7	Epidermal growth factor-like protein 7	Homo sapiens	0.66	14.2	3.02
MMRN1	AF-Q8TER0-F1-model_v4	SNED1	Sushi, nidogen and EGF-like domain-containing protein 1	Homo sapiens	0.33	11.7	7.57
MMRN1	AF-A6BM72-F1-model_v4	MEGF11	Multiple epidermal growth factor-like domains protein 11	Homo sapiens	0.3	18.4	9.53
MMRN1	AF-Q59FG5-F1-model_v4	PTCH1	Patched variant	Homo sapiens	0.25	8.3	7.01
MMRN1	AF-H0Y3B8-F1-model_v4	PTCH1	Protein patched homolog 1	Homo sapiens	0.23	3	7.01
MMRN1	AF-F5H7Z2-F1-model_v4	MFAP5	Microfibrillar-associated protein 5	Homo sapiens	0.09	10.5	4.1
MMRN1	AF-A0A0S2Z3E7-F1-model_v4	BDNF	Brain-derived neurotrophic factor	Homo sapiens	0.08	16.6	7.01
SNED1	AF-Q8TER0-F1-model_v4	SNED1	Sushi, nidogen and EGF-like domain-containing protein 1	Homo sapiens	1	100	2.26e-08
SNED1	AF-P55001-F1-model_v4	MFAP2	Microfibrillar-associated protein 2	Homo sapiens	1	32.6	0.00524
SNED1	AF-F5H7Z2-F1-model_v4	MFAP5	Microfibrillar-associated protein 5	Homo sapiens	1	27.6	0.0176
SNED1	AF-Q5GFL6-F1-model_v4	VWA2	von Willebrand factor A domain-containing protein 2	Homo sapiens	0.96	22.5	0.266
SNED1	AF-Q99944-F1-model_v4	EGFL8	Epidermal growth factor-like protein 8	Homo sapiens	0.54	18.3	0.471
SNED1	AF-Q9H8L6-F1-model_v4	MMRN2	Multimerin-2	Homo sapiens	0.51	18	5.34
SNED1	AF-A0A0S2Z3E7-F1-model_v4	BDNF	Brain-derived neurotrophic factor	Homo sapiens	0.47	7.3	4.97
SNED1	AF-B4DEW5-F1-model_v4	MMRN2	cDNA FLJ54049, highly similar to Multimerin-2	Homo sapiens	0.38	18	1.19
SNED1	AF-Q5VY43-F1-model_v4	PEAR1	Platelet endothelial aggregation receptor 1	Homo sapiens	0.38	22.4	0.626
SNED1	AF-B0QYK3-F1-model_v4	EMID1	EMI domain-containing protein 1	Homo sapiens	0.35	17.8	3.01
SNED1	AF-Q9UHF1-F1-model_v4	EGFL7	Epidermal growth factor-like protein 7	Homo sapiens	0.2	13.4	2.27
SNED1	AF-Q96KG7-F1-model_v4	MEGF10	Multiple epidermal growth factor-like domains protein 10	Homo sapiens	0.18	7.1	1.7
SNED1	AF-Q6TKP9-F1-model_v4	PTCH1	Patched	Homo sapiens	0.15	8.5	2.11
SNED1	AF-A0A0G2JN40-F1-model_v4	MEGF11	Multiple epidermal growth factor-like domains protein 11	Homo sapiens	0.15	13.7	1.37
SNED1	AF-Q59FG5-F1-model_v4	PTCH1	Patched variant	Homo sapiens	0.14	8.6	3.73
SNED1	AF-Q29RW3-F1-model_v4	EPB41L1	EPB41L1 protein	Homo sapiens	0.1	14.7	6.61
SNED1	AF-H0Y3B8-F1-model_v4	PTCH1	Protein patched homolog 1	Homo sapiens	0.08	11.1	8.8
SNED1	AF-A6BM72-F1-model_v4	MEGF11	Multiple epidermal growth factor-like domains protein 11	Homo sapiens	0.08	9.4	7.1
MMRN2	AF-Q9H8L6-F1-model_v4	MMRN2	Multimerin-2	Homo sapiens	1	100	4.8e-12
MMRN2	AF-B4DEW5-F1-model_v4	MMRN2	cDNA FLJ54049, highly similar to Multimerin-2	Homo sapiens	1	100	1e-11
MMRN2	AF-R4GMY6-F1-model_v4	MMRN2	Multimerin-2	Homo sapiens	1	100	9.09e-09
MMRN2	AF-Q9Y6C2-F1-model_v4	EMILIN1	EMILIN-1	Homo sapiens	1	36.7	2.94e-05
MMRN2	AF-B0QYK3-F1-model_v4	EMID1	EMI domain-containing protein 1	Homo sapiens	1	32.4	3.36e-05
MMRN2	AF-Q9BXX0-F1-model_v4	EMILIN2	EMILIN-2	Homo sapiens	1	33.7	6.55e-05
MMRN2	AF-A6BM72-F1-model_v4	MEGF11	Multiple epidermal growth factor-like domains protein 11	Homo sapiens	1	19.1	0.0778
MMRN2	AF-A0A0G2JN40-F1-model_v4	MEGF11	Multiple epidermal growth factor-like domains protein 11	Homo sapiens	0.98	19.1	0.133
MMRN2	AF-Q5VY43-F1-model_v4	PEAR1	Platelet endothelial aggregation receptor 1	Homo sapiens	0.94	18.9	0.227
MMRN2	AF-Q99944-F1-model_v4	EGFL8	Epidermal growth factor-like protein 8	Homo sapiens	0.75	10.5	1.38
MMRN2	AF-Q5GFL6-F1-model_v4	VWA2	von Willebrand factor A domain-containing protein 2	Homo sapiens	0.6	21.1	1.57
MMRN2	AF-Q96KG7-F1-model_v4	MEGF10	Multiple epidermal growth factor-like domains protein 10	Homo sapiens	0.47	18.4	0.173
MMRN2	AF-Q9NY15-F1-model_v4	STAB1	Stabilin-1	Homo sapiens	0.47	15	0.861
MMRN2	AF-Q8WWQ8-F1-model_v4	STAB2	Stabilin-2	Homo sapiens	0.41	16.1	0.754
MMRN2	AF-F5H7Z2-F1-model_v4	MFAP5	Microfibrillar-associated protein 5	Homo sapiens	0.35	11.2	5.97
MMRN2	AF-Q8TER0-F1-model_v4	SNED1	Sushi, nidogen and EGF-like domain-containing protein 1	Homo sapiens	0.28	14.8	3.74
MMRN2	AF-Q8TEK8-F1-model_v4	RASSF5	FLJ00186 protein	Homo sapiens	0.21	11.2	6.39
MMRN2	AF-Q9UHF1-F1-model_v4	EGFL7	Epidermal growth factor-like protein 7	Homo sapiens	0.21	16	3.06
MMRN2	AF-O75095-F1-model_v4	MEGF6	Multiple epidermal growth factor-like domains protein 6	Homo sapiens	0.21	13.5	8.92
MMRN2	AF-F8W9T3-F1-model_v4	SNX4	Sorting nexin-4	Homo sapiens	0.15	14.2	6.83
MMRN2	AF-Q9UF98-F1-model_v4	STAB2	Uncharacterized protein DKFZp434E0321	Homo sapiens	0.12	15.5	6.83
MFAP5	AF-F5H7Z2-F1-model_v4	MFAP5	Microfibrillar-associated protein 5	Homo sapiens	1	100	1.45e-07
MFAP5	AF-P55001-F1-model_v4	MFAP2	Microfibrillar-associated protein 2	Homo sapiens	1	62.2	7.4e-06
MFAP5	AF-Q8TER0-F1-model_v4	SNED1	Sushi, nidogen and EGF-like domain-containing protein 1	Homo sapiens	1	26.1	0.0595
MFAP5	AF-H0YGS3-F1-model_v4	MFAP5	Microfibrillar-associated protein 5	Homo sapiens	1	100	0.00422
MFAP5	AF-Q99944-F1-model_v4	EGFL8	Epidermal growth factor-like protein 8	Homo sapiens	0.99	18.6	0.338
MFAP5	AF-Q96KG7-F1-model_v4	MEGF10	Multiple epidermal growth factor-like domains protein 10	Homo sapiens	0.6	16.6	1.42
MFAP5	AF-B4DEW5-F1-model_v4	MMRN2	cDNA FLJ54049, highly similar to Multimerin-2	Homo sapiens	0.57	11.8	1.92
MFAP5	AF-Q9UHF1-F1-model_v4	EGFL7	Epidermal growth factor-like protein 7	Homo sapiens	0.54	13.5	4.76
MFAP5	AF-Q9P1E7-F1-model_v4	HCG18781	HCG18781	Homo sapiens	0.47	14.8	8.71
MFAP5	AF-Q9UEJ6-F1-model_v4	CDH1	Cadherin	Homo sapiens	0.41	10.3	6.95
MFAP5	AF-Q29RW3-F1-model_v4	EPB41L1	EPB41L1 protein	Homo sapiens	0.33	12.9	5.97
MFAP5	AF-Q9H8L6-F1-model_v4	MMRN2	Multimerin-2	Homo sapiens	0.33	11.8	4.41
MFAP5	AF-Q5GFL6-F1-model_v4	VWA2	von Willebrand factor A domain-containing protein 2	Homo sapiens	0.3	19.2	2.07
MFAP5	AF-Q5VY43-F1-model_v4	PEAR1	Platelet endothelial aggregation receptor 1	Homo sapiens	0.18	15	1.32
MFAP5	AF-Q9NZP6-F1-model_v4	NPAP1	Nuclear pore-associated protein 1	Homo sapiens	0.18	11.1	2.07
MFAP5	AF-Q6LDK5-F1-model_v4	ITGA2B	Glycoprotein IIb	Homo sapiens	0.16	14.2	8.08
MFAP5	AF-R4GMY6-F1-model_v4	MMRN2	Multimerin-2	Homo sapiens	0.16	12.2	3.52
MFAP5	AF-Q6TKP9-F1-model_v4	PTCH1	Patched	Homo sapiens	0.16	10	2.41
MFAP5	AF-Q59FG5-F1-model_v4	PTCH1	Patched variant	Homo sapiens	0.1	10.6	4.41
MFAP5	AF-Q9BXX0-F1-model_v4	EMILIN2	EMILIN-2	Homo sapiens	0.1	9.4	3.02
MFAP5	AF-B7Z1Y5-F1-model_v4	WNT5B	Protein Wnt	Homo sapiens	0.08	13.1	4.76
MFAP5	AF-H8YS97-F1-model_v4	WNT11	Protein Wnt	Homo sapiens	0.08	15.3	5.13
MFAP5	AF-A0A0G2JN40-F1-model_v4	MEGF11	Multiple epidermal growth factor-like domains protein 11	Homo sapiens	0.08	22	3.52
MFAP5	AF-Q9Y6C2-F1-model_v4	EMILIN1	EMILIN-1	Homo sapiens	0.07	17.3	5.97
MFAP2	AF-P55001-F1-model_v4	MFAP2	Microfibrillar-associated protein 2	Homo sapiens	1	100	1.27e-07
MFAP2	AF-F5H7Z2-F1-model_v4	MFAP5	Microfibrillar-associated protein 5	Homo sapiens	1	62.2	8.5e-06
MFAP2	AF-Q8TER0-F1-model_v4	SNED1	Sushi, nidogen and EGF-like domain-containing protein 1	Homo sapiens	1	30.9	0.0352
MFAP2	AF-Q99944-F1-model_v4	EGFL8	Epidermal growth factor-like protein 8	Homo sapiens	0.97	13.9	0.451
MFAP2	AF-H0YGS3-F1-model_v4	MFAP5	Microfibrillar-associated protein 5	Homo sapiens	0.89	65.7	0.126
MFAP2	AF-Q5GFL6-F1-model_v4	VWA2	von Willebrand factor A domain-containing protein 2	Homo sapiens	0.66	26.6	0.656
MFAP2	AF-Q9UHF1-F1-model_v4	EGFL7	Epidermal growth factor-like protein 7	Homo sapiens	0.41	10	6.23
MFAP2	AF-Q96KG7-F1-model_v4	MEGF10	Multiple epidermal growth factor-like domains protein 10	Homo sapiens	0.38	18.5	2.35
MFAP2	AF-Q9NZP6-F1-model_v4	NPAP1	Nuclear pore-associated protein 1	Homo sapiens	0.28	9.3	2.35
MFAP2	AF-Q6TKP9-F1-model_v4	PTCH1	Patched	Homo sapiens	0.2	11.3	2.35
MFAP2	AF-A6BM72-F1-model_v4	MEGF11	Multiple epidermal growth factor-like domains protein 11	Homo sapiens	0.18	16.6	9.77
MFAP2	AF-H0Y3B8-F1-model_v4	PTCH1	Protein patched homolog 1	Homo sapiens	0.16	11.7	6.23
MFAP2	AF-Q59FG5-F1-model_v4	PTCH1	Patched variant	Homo sapiens	0.16	15.9	3.17
MFAP2	AF-A0A0G2JN40-F1-model_v4	MEGF11	Multiple epidermal growth factor-like domains protein 11	Homo sapiens	0.14	20.4	2.02
MFAP2	AF-Q9UEJ6-F1-model_v4	CDH1	Cadherin	Homo sapiens	0.12	19.4	5.78
MFAP2	AF-B4DEW5-F1-model_v4	MMRN2	cDNA FLJ54049, highly similar to Multimerin-2	Homo sapiens	0.11	15	2.02
MFAP2	AF-Q9H8L6-F1-model_v4	MMRN3	Multimerin-2	Homo sapiens	0.1	11.6	2.02
MFAP2	AF-H8YS97-F1-model_v4	WNT11	Protein Wnt	Homo sapiens	0.09	15.7	9.77
MFAP2	AF-Q9BXX0-F1-model_v4	EMILIN2	EMILIN-2	Homo sapiens	0.08	13.2	4.28
MFAP2	AF-E9PNZ0-F1-model_v4	GSDMD	Gasdermin-D	Homo sapiens	0.06	4.4	8.41
